# *Actinobacillus pleuropneumoniae* encodes multiple phase-variable DNA methyltransferases that comprise distinct phasevarions

**DOI:** 10.1101/2022.11.17.516983

**Authors:** Nusrat Nahar, Greg Tram, Freda E-C Jen, Zachary N. Phillips, Lucy A. Weinert, Janine T. Bossé, Jafar S. Jabbari, Quentin Gouil, Mei R. M. Du, Matthew E. Ritchie, Rory Bowden, Paul R. Langford, Alexander W. Tucker, Michael P. Jennings, Conny Turni, Patrick J. Blackall, John M. Atack

**Affiliations:** Institute for Glycomics, Griffith University, Gold Coast, Queensland, 4222, Australia; Department of Veterinary Medicine, University of Cambridge, Cambridge CB3 0ES, UK.; Section of Paediatric Infectious Disease, Imperial College London, St Mary’s Campus, London, W2 1PG, United Kingdom; Walter and Eliza Hall Institute of Medical Research, Parkville, Victoria, 3052, Australia; Department of Medical Biology, The University of Melbourne, Parkville, 3010, Australia; Queensland Alliance for Agriculture and Food Innovation, The University of Queensland, St. Lucia, Queensland, 4072, Australia; School of Environment and Science, Griffith University, Gold Coast, Queensland, 4222, Australia

## Abstract

*Actinobacillus pleuropneumoniae* is the cause of porcine pleuropneumonia, a severe respiratory tract infection that is responsible for major economic losses to the swine industry. Many host-adapted bacterial pathogens encode systems known as phasevarions (phase-variable regulons). Phasevarions result from variable expression of cytoplasmic DNA methyltransferases. Variable expression results in genome-wide methylation differences within a bacterial population, leading to altered expression of multiple genes via epigenetic mechanisms. Our examination of a diverse population of *A. pleuropneumoniae* strains determined that Type I and Type III DNA methyltransferases with the hallmarks of phase variation were present in this species. We demonstrate that phase variation is occurring in these methyltransferase, and show associations between particular Type III methyltransferase alleles and serovar. Using Pacific BioSciences Single-Molecule, Real-Time (SMRT) sequencing and Oxford Nanopore sequencing, we demonstrate the presence of the first ever characterised phase-variable, cytosine-specific Type III DNA methyltransferase. Phase variation of distinct Type III DNA methyltransferase variants results in the regulation of distinct phasevarions, and in multiple phenotypic differences relevant to pathobiology. Our characterisation of these newly described phasevarions in *A. pleuropneumoniae* will aid in the selection of stably expressed antigens, and direct and inform development of a rationally designed subunit vaccine against this major veterinary pathogen.
