## Supplementary Data 1 for "*Actinobacillus pleuropneumoniae* encodes multiple phase-variable DNA methyltransferases that comprise distinct phasevarions"

### Sheet: REBASE analysis
hsdS Annotation in REBASE	5'TRD	3'TRD	strain
S1.Apl1022ORF2873P	n-a	1	1022
S2.Apl1022ORF2873P	n-a	3
S1.Apl11ORF15540P	2	1	56153
S2.Apl11ORF15540P	3	3
S1.Apl13ORF14840P	1	2	N273
S2.Apl13ORF14840P	2	1
S1.Apl1536ORF14250P	1	4	S1536
S2.Apl1536ORF14250P	4	2
S1.Apl16ORF521P	2	3	KL 16
S2.Apl16ORF521P	3	1
S1.Apl24226ORF978P	4	4	4226
S2.Apl24226ORF978P	1	2
S1.Apl460ORF2855P	n-a	1	460
S2.Apl460ORF2855P	n-a	3
S1.Apl4ORF14420P	1	2	M62
S2.Apl4ORF14420P	4	4
S1.Apl518ORF2970P	n-a	1	518
S2.Apl518ORF2970P	n-a	3
S1.Apl6ORF2000P	3	1	Femo
S2.Apl6ORF2000P	n-a	3
S1.Apl780ORF1834P	3	1	780
S2.Apl780ORF1834P	2	3
S1.Apl8ORF1574P	2	1	MIDG2331
S2.Apl8ORF1574P	3	3
S1.AplAORF1530P	2	2	AP76
S2.AplAORF1530P	1	1
S1.AplJORF1434P	2	1	JL03
S2.AplJORF1434P	3	3
S1.AplS8ORFFP	2	2	S8
S2.AplS8ORFFP	1	1

### Sheet: sequences
5' TRD 1
﻿GTGTGGGTGAGGTTAGATTTTTTAGGGGAAATTATTGGTGGTGGAACGCCTAAGACTAATGAAGATGATAATTGGAATAAAGGTTCAATTCCTTGGATTACTCCCGCAGATATGAAATATATTTCAGGAAAATATATTTCAAAAGGAAACAGAAATATTACAGAGAATGGACTACGTTCATCTTCAACCAGATTATTAAGTAAAAATTCGATTGTTTATTCTAGCCGTGCACCTATTGGGTATATTGCAATTACAGAAACAGAACTATGTACAAATCAGGGATTTAAATCTATTGATTTATATAATAAAGAGATTGTTGATTATTTATATTATTCTCTAATTTATTTCACTCCTGAGATACAAAGTAGAGCATCTGGAACAACTTTTAAAGAAATTTC…
5' TRD 2
﻿GTGTGGGTGAGGTTAGAAGATATTTTTCATTTACAAGCTGGAAGGTTTATTTCTGCTTCAGAAATTTATGGAGAATATAAGGAAGGTTTATATCCCTGTTATGGTGGAAATGGTTTAAGGGGATTTGTTAAAACTTATAATCGAAAAGGTAAATTCCCAATAATTGGTCGTCAAGGTGCATTATGTGGAAATATCAATTTTGCAGAAGGTAAGTTTTATTCTACAGAACACGCTGTTGTTGTAGAAACATTTTCAAATACCGATACTCTATGGGCAAATTATTTTCTTATTCAATTAAATTTAAATCAATATGCTACTGCTACGGCACAGCCAGGATTAGCAGTAAATAAAATTAATGATGTTTTAATCCCACT
5' TRD 3
﻿GTGTGGGTGAGGTTAGAAGATGTTTGTCAAGAAATTAGTGATATTGATCACAAAATGCCACAAGAATATAAAGGTAAAAATGGTATACCTTATATTTCCCCAAAAGATTTTTATGATAAAAACGGTATTGATTTTGCTAATGCTAAAAAAGTTAGTGAAGAAGACTATTTCTTATTATCGAAAAAATTTGCTCCTCAAAAAAATGATATTATTTTCCCAAGATATGGAACCATAGGTGTAGTAAGAGTTATTGAAGAAAATATTAAATTATTGGTTTCGTATTCCTGTGCGTGCATTAGGGTTGAGTATATCAATATGCAATATGTTGTTGCTTATTTGAATTCAGAATTAGCTAAATTGGAAATAAAAAAATATACAAATAAAACTACACAACCTAA…
5' TRD 4
﻿TTGGTTATAAAAACTACCGATAATCTTCCTTCAACCGAGTTGCAAGATTTTCCCTTTGAAATCCCTGAGAGTTGGGAAATTGAAAAATTGGGGAATATTATTTTTAATTTAGGGCAAAAAACACCTAATGAGCGTTTTTTTTACATAGATGTAGGTCTTATAAATAATAAAATCCATAAATTAAATAGCTTAGAAAATATTTTAGAACCAGATCAGGCTCCATCTAGGGCAAGAAAGATTGTTCAGAAAAATTCTATTTTATACTCAACTGTTCGTCCTTATTTACAAAATATTTGTATATTAGAACAAGATTTCCAATATGAGCCAATAGCAAGTACAGCATTTGTCGTAATGAATGTATTTACCAATTTTTATCATAAATATTTATTTTACTATTT…
3' TRD 1
﻿GGGGGAAATTGGAGAAACCAATATAGGACTTACTTATAATCCTAGTGATGTTGCATCGGACGGAACTATTGTTTTGCGTTCTGGTAATATTCAAGATGGAAAAATTGATGTTTCATCAGACATAGTAAAAGTCAATTTAGATATTCCAGAAAATAAAAGATGCTATAAGAATGACTTGTTAATTTGTGCTAGAAATGGAAGCAAAAAATTGGTGGGGAAAGCAGCAATTATAGATAAAGATGGATATTCATTTGGAGCATTTATGACAATATTTAGAAGCCCATTTAATAAATATATATACTATTACTTATCCTCTCCATTATTTAGAAATGATTTTGATGGGATTAATACTACAACAATTAATCAAATCACCCAAAGTAATTTAAATAATAGATTGA…
3' TRD 2
﻿GGGGGAAATTGGTAATTGGGGAGCGGGAGCAACACCTAATCGCCATGAGCCTAAATATTATGAAAATGGTACAATTCCTTGGCTGAAAACGGGTGATTTAAATGATGGGATAATTACTGAAATCCCAGAATATATTACAGAGTTAGCTATAGAAAAAACATCTGTAAAATTAAATCCTGTCGGTTCAGTTTTAATTGCAATGTATGGTGCAACAATAGGTAAATTAGGCATATTAAATATTGAAGCAACTACAAATCAGGCATGTTGTGCGTGTATTCCGTATACAGGAATTTATAATAAATATCTGTTTTATTATTTAATGTCGCAAAAAACGGAATTACAAAAACGTAGCGAAGGTAGCGGACAACCAAATATATCTAAGGAAAAAATTGTAAATT…
3' TRD 3
﻿ATCTGAAATATCTAAAATCACTATGGGGCAGTCTCCGGATAATAAATATCTTGGAAAAGAAGGTATTGAATTTCATCAAGGAAAAAGTTTTTTTTCAGAATATATAATTGAAAGTTCTGATATATATTGTTCACTACCAAATAAGCTAGCTACTCCAAATAGTATTTTATTATGTGTGAGAGCACCTGTTGGAATAGTTAATATAACAAATCGAGAGTTGTGTATAGGAAGAGGATTGGCATCTATAGAGTCTATATATGTAAATACTATATTTTTATATTACGCTCTTTTTTGCTATAAAAATTATTACGAAAGAAAATCGACTGGTAGCACATTCAAAGCTATTAGTAAAGATATTATAGATAATACAATCATTCCTATTCCACCGTTAAATGAGC…
3' TRD 4
﻿GGGGGAAATAGGAGAAACCAATATAGGACTTACCTATGCACCTAATGATGTCGTTTTAGAGGGAACAATTGTATTACGCTCTGGTAATATCCAAAATGGTAAGATCGATGTTTCATCTGATGTTGTCAGGGTTAATTTAAATATTCCAGAAAATAAAAAATGTTATAAAAATGATTTATTAATTTGCGCAAGAAATGGAAGTAAAAATCTTGTTGGAAAAGCAGCTATTGTAGATAAAGATGGATATTCATTTGGAGCTTTTATGGCAATTTTCAGAAGCCCTTTTTATCAATATATATACTATTATTTATCTTCCCCATTATTTAGAAATGATTTTGATGGTATCAATACAACAACCATTAATCAAATTACACAAAATAATTTAAATAATAGGCTAA…
