## Supplementary Data 2 for "*Actinobacillus pleuropneumoniae* encodes multiple phase-variable DNA methyltransferases that comprise distinct phasevarions"

### Sheet: App genomes SMRT
modP1; 12 reps OFF
motifString	center Pos	modification Type	fraction	nDetected	nGenome	groupTag	partner Motif String	mean Score	mean Ipd Ratio	mean Coverage	objective Score
GATC	1	m6A	0.647572	8750	13512	GATC	GATC	61.609	5.62444	30.1441	364596
GTAYNNNNNNGTT	2	m6A	0.529946	292	551	GTAYNNNNNNGTT/AACNNNNNNRTAC	AACNNNNNNRTAC	58.863	4.91264	31.6747	9705.85
CCANNNNNNNNGTTY	2	m6A	0.551579	262	475	CCANNNNNNNNGTTY/RAACNNNNNNNNTGG	RAACNNNNNNNNTGG	58.3626	5.38664	32.4275	8951.23
AACNNNNNNRTAC	1	m6A	0.430127	237	551	GTAYNNNNNNGTT/AACNNNNNNRTAC	GTAYNNNNNNGTT	56.7511	4.54873	32.7468	6294.47
RAACNNNNNNNNTGG	2	m6A	0.461053	219	475	CCANNNNNNNNGTTY/RAACNNNNNNNNTGG	CCANNNNNNNNGTTY	55.2192	4.32215	33.1233	6024.34
modP1; 11 reps OFF
motifString	center Pos	modification Type	fraction	nDetected	nGenome	groupTag	partner Motif String	mean Score	mean Ipd Ratio	mean Coverage	objective Score
GATC	1	m6A	0.600912	8170	13596	GATC	GATC	59.3912	5.72573	27.8543	306813
GTAYNNNNNNGTT	2	m6A	0.500901	278	555	GTAYNNNNNNGTT/AACNNNNNNRTAC	AACNNNNNNRTAC	57.4856	4.93302	29.5036	8577.89
CCANNNNNNNNGTTY	2	m6A	0.517895	246	475	CCANNNNNNNNGTTY/RAACNNNNNNNNTGG	RAACNNNNNNNNTGG	55.126	5.44585	29.1626	7500.83
AACNNNNNNRTAC	1	m6A	0.403604	224	555	GTAYNNNNNNGTT/AACNNNNNNRTAC	GTAYNNNNNNGTT	53.8929	4.58473	30.3348	5335.05
RAACNNNNNNNNTGG	2	m6A	0.404211	192	475	CCANNNNNNNNGTTY/RAACNNNNNNNNTGG	CCANNNNNNNNGTTY	53.7865	4.56927	30.4167	4570.05
modP1; 10 reps ON
motifString	center Pos	modification Type	fraction	nDetected	nGenome	groupTag	partner Motif String	mean Score	mean Ipd Ratio	mean Coverage	objective Score
GATC	1	m6A	0.568657	7678	13502	GATC	GATC	61.2196	5.69481	29.245	282816
CAACT	3	m4C	0.357503	1277	3572	CAACT		55.6915	4.7912	32.0086	28179.4
GTAYNNNNNNGTT	2	m6A	0.479204	265	553	GTAYNNNNNNGTT/AACNNNNNNRTAC	AACNNNNNNRTAC	59.0641	4.9951	30.8604	8073.07
CCANNNNNNNNGTTY	2	m6A	0.475789	226	475	CCANNNNNNNNGTTY/RAACNNNNNNNNTGG	RAACNNNNNNNNTGG	57.4956	5.42708	30.7257	6659.11
AACNNNNNNRTAC	1	m6A	0.390597	216	553	GTAYNNNNNNGTT/AACNNNNNNRTAC	GTAYNNNNNNGTT	55.9398	4.55431	32.088	5184.78
RAACNNNNNNNNTGG	2	m6A	0.36	171	475	CCANNNNNNNNGTTY/RAACNNNNNNNNTGG	CCANNNNNNNNGTTY	54.2749	4.54702	32.1111	3700.56
modQ; 11 reps OFF
motifString	center Pos	modification Type	fraction	nDetected	nGenome	groupTag	partner Motif String	mean Score	mean Ipd Ratio	mean Coverage	objective Score
GATC	1	m6A	0.650108	8454	13004	GATC	GATC	61.0322	5.69566	28.904	350193
GWCAG	3	m6A	0.570846	1958	3430	GWCAG		58.262	6.70485	29.9096	68875.5
GAGNNNNNNRTTT	1	m6A	0.505535	274	542	GAGNNNNNNRTTT/AAAYNNNNNNCTC	AAAYNNNNNNCTC	57.7153	5.52263	30.7737	8558.9
AAAYNNNNNNCTC	2	m6A	0.424354	230	542	GAGNNNNNNRTTT/AAAYNNNNNNCTC	GAGNNNNNNRTTT	56.6478	4.87383	31.8783	6023.75
GCAYNNNNNNNGTTY	2	m6A	0.541353	144	266	GCAYNNNNNNNGTTY/RAACNNNNNNNRTGC	RAACNNNNNNNRTGC	57.2222	5.24924	30.3194	4743.07
RAACNNNNNNNRTGC	2	m6A	0.390977	104	266	GCAYNNNNNNNGTTY/RAACNNNNNNNRTGC	GCAYNNNNNNNGTTY	56.2596	4.50654	32.4038	2512.85
modQ; 10 reps OFF
motifString	center Pos	modification Type	fraction	nDetected	nGenome	groupTag	partner Motif String	mean Score	mean Ipd Ratio	mean Coverage	objective Score
GATC	1	m6A	0.766831	9978	13012	GATC	GATC	68.8522	5.63867	34.2526	540992
GWCAG	3	m6A	0.718613	2467	3433	GWCAG		64.9323	6.62267	35.1386	118980
GAGNNNNNNRTTT	1	m6A	0.673469	363	539	GAGNNNNNNRTTT/AAAYNNNNNNCTC	AAAYNNNNNNCTC	62.3719	5.26771	36.3278	15862.9
AAAYNNNNNNCTC	2	m6A	0.602968	325	539	GAGNNNNNNRTTT/AAAYNNNNNNCTC	GAGNNNNNNRTTT	62.3785	4.76951	37.2338	12858.3
GCAYNNNNNNNGTTY	2	m6A	0.68797	183	266	GCAYNNNNNNNGTTY/RAACNNNNNNNRTGC	RAACNNNNNNNRTGC	63.5902	5.06432	35.0601	8311
RAACNNNNNNNRTGC	2	m6A	0.541353	144	266	GCAYNNNNNNNGTTY/RAACNNNNNNNRTGC	GCAYNNNNNNNGTTY	59.5694	4.32556	36.7153	4937.63
modQ 9reps ON
motifString	center Pos	modification Type	fraction	nDetected	nGenome	groupTag	partner Motif String	mean Score	mean Ipd Ratio	mean Coverage	objective Score
GATC	1	m6A	0.99877	12996	13012	GATC	GATC	158.688	5.2769	94.7443	2.06003e+06
GWCAG	3	m6A	0.999126	3430	3433	GWCAG		146.169	6.09782	93.0904	500966
AGATG	2	m6A	0.99928	2774	2776	AGATG		141.98	4.78277	94.8244	393598
GAGNNNNNNRTTT	1	m6A	0.985185	532	540	AAAYNNNNNNCTC/GAGNNNNNNRTTT	AAAYNNNNNNCTC	135.84	4.87778	95.9192	71302.7
AAAYNNNNNNCTC	2	m6A	0.996296	538	540	AAAYNNNNNNCTC/GAGNNNNNNRTTT	GAGNNNNNNRTTT	128.496	4.4284	93.7305	68900.5
GCAYNNNNNNNGTTY	2	m6A	1	266	266	GCAYNNNNNNNGTTY/RAACNNNNNNNRTGC	RAACNNNNNNNRTGC	136.677	4.63113	93.1241	36356
RAACNNNNNNNRTGC	2	m6A	0.996241	265	266	GCAYNNNNNNNGTTY/RAACNNNNNNNRTGC	GCAYNNNNNNNGTTY	119.853	3.99132	91.5849	31653.5

### Sheet: App genomes ONT
modP1 ON vs kan
motifString	center Pos	modification Type	nDetected	E-value	mean prediction score	-log10(p) threshold
GTAYNNNNNNGTT	2	m6A	59	3.4e-36	82.67	100
modP2 ON vs kan
motifString	center Pos	modification Type	nDetected	E-value	mean prediction score	-log10(p) threshold
No motifs detected
modQ ON vs kan
motifString	center Pos	modification Type	nDetected	E-value	mean prediction score	-log10(p) threshold
SCGS	1	m5C	339	1.4e-49	2.34	20
AGATG	2	m6A	223	6.2e-72	87.31	100

### Sheet: E.coli genomes ONT
modP1 vs Ctrl
motifString	center Pos	modification Type	nDetected	E-value	mean prediction score	-log10(p) threshold
CCWGG	1	m5C	268	1.1e-66	60.03	20
modP2 vs Ctrl
motifString	center Pos	modification Type	nDetected	E-value	mean prediction score	-log10(p) threshold
GWCCT	3	m4C	1588	1.1E-1917	53.68	20
modQ vs Ctrl
motifString	center Pos	modification Type	nDetected	E-value	mean prediction score	-log10(p) threshold
AGATG	2	m6A	217	3.5e-132	36.69	20
Ctrl = E. coli BL21 only

### Sheet: Plasmid vectors SMRT
ModP2 over-expressed
motifString	center Pos	modification Type	fraction	nDetected	nGenome	groupTag	partner Motif String	mean Score	mean Ipd Ratio	mean Coverage	objective Score
GATC	1	m6A	1	68	68	GATC	GATC	673.397	4.76721	563.926	45791
GWCCT	3	m4C	1	13	13	GWCCT		395.154	3.66462	472.538	5137
ModQ over-expressed
motifString	center Pos	modification Type	fraction	nDetected	nGenome	groupTag	partner Motif String	mean Score	mean Ipd Ratio	mean Coverage	objective Score
GATC	1	m6A	1	68	68	GATC	GATC	649.25	4.85868	525.441	44149
AGATG	6	m6A	1	19	19	AGATG		135.857	2.11857	531.429	951

### Sheet: Plasmid vectors ONT
ModP2 over-expressed
motifString	center Pos	modification Type	nDetected	E-value	mean prediction score	-log10(p) threshold
CCWGG	1	m5C	26	1.4e-10	5.13	20
GWCCT	3	m4C	8	4.3	100	20
ModQ over-expressed
motifString	center Pos	modification Type	nDetected	E-value	mean prediction score	-log10(p) threshold
CCWGG	1	m5C	24	6e-12	7.41	20
AGATG	2	m6A	12	1.2e-05	81.48	20
