## Supplementary Table S1 for "*Actinobacillus pleuropneumoniae* encodes multiple phase-variable DNA methyltransferases that comprise distinct phasevarions"

### Sheet: Sheet1
treename	serotype	strainname	Accession number	modP1	modP2	modP3	modP4	modQ	typeI
405C_APP_5711781	8	405C	ERS155021	1	0	0	0	0	1
405Ch_APP_5711783	8	405Ch	ERS155023	1	0	0	0	0	1
405D_APP_5711785	8	405D	ERS155025	1	0	0	0	0	1
405H_APP_5711782	8	405H	ERS155022	1	0	0	0	0	1
405S_APP_5711784	8	405S	ERS155024	1	0	0	0	0	1
405U_APP_5711780	8	405U	ERS155020	1	0	0	0	0	1
HS143	15	HS143	ERS134283	1	0	0	0	1	1
MIDG2145_APP_5711723	10	MIDG2145	ERS154963	0	0	0	1	1	0
MIDG2154_APP_5711724	10	MIDG2154	ERS154964	0	0	0	1	1	0
MIDG2162_APP_5711725	10	MIDG2162	ERS154965	0	0	0	1	1	0
MIDG2175_APP_5711726	10	MIDG2175	ERS154966	0	0	0	1	1	0
APP_MIDG2249	7	MIDG2249	ERS134606	1	0	0	0	0	1
APP_MIDG2250	7	MIDG2250	ERS134309	1	0	0	0	0	1
APP_MIDG2356	7	MIDG2356	ERS134310	1	0	0	0	0	1
MIDG2362_APP_5711727	8	MIDG2362	ERS154967	1	0	0	0	0	1
MIDG2382_APP_5711790	2	MIDG2382	ERS155030	0	0	1	0	0	1
MIDG2419_APP_5711729	12	MIDG2419	ERS154969	0	1	0	0	1	1
MIDG2420_APP_5711730	12	MIDG2420	ERS154970	0	1	0	0	1	1
MIDG2425_APP_5711731	12	MIDG2425	ERS154971	0	1	0	0	1	1
MIDG2426_APP_5711732	12	MIDG2426	ERS154972	0	1	0	0	1	1
MIDG2427_APP_5711733	8	MIDG2427	ERS154973	1	0	0	0	0	1
MIDG2434_APP_5711791	12	MIDG2434	ERS155031	0	0	0	1	1	1
APP_MIDG2438	8	MIDG2438	ERS134273	1	0	0	0	0	1
APP_MIDG2465	7	MIDG2465	ERS134607	1	0	0	0	0	1
MIDG2472_APP_5711734	6	MIDG2472	ERS154974	0	0	0	1	1	1
APP_MIDG2537	7	MIDG2537	ERS134312	1	0	0	0	0	1
APP_MIDG2567	8	MIDG2567	ERS134274	1	0	0	0	0	1
APP_MIDG2615	7	MIDG2615	ERS134313	1	0	0	0	0	1
APP_MIDG2620	8	MIDG2620	ERS134706	1	0	0	0	0	1
APP_MIDG2648	8	MIDG2648	ERS134315	1	0	0	0	0	1
APP_MIDG2650	8	MIDG2650	ERS134316	1	0	0	0	0	1
APP_MIDG2651	2	MIDG2651	ERS134609	0	0	1	0	1	1
APP_MIDG2652	8	MIDG2652	ERS134318	1	0	0	0	0	1
APP_MIDG2653	2	MIDG2653	ERS134319	0	0	1	0	0	1
MIDG2654_APP_5711735	8	MIDG2654	ERS154975	1	0	0	0	0	1
APP_MIDG2656	2	MIDG2656	ERS134610	0	0	1	0	0	1
APP_MIDG2657	8	MIDG2657	ERS134321	1	0	0	0	0	1
APP_MIDG2658	8	MIDG2658	ERS134322	1	0	0	0	0	1
APP_MIDG2659	8	MIDG2659	ERS134771	1	0	0	0	0	1
APP_MIDG2660	8	MIDG2660	ERS134324	1	0	0	0	0	1
APP_MIDG2661	8	MIDG2661	ERS134325	1	0	0	0	0	1
APP_MIDG2662	2	MIDG2662	ERS134612	0	0	1	0	1	1
APP_MIDG2663	8	MIDG2663	ERS134327	1	0	0	0	0	1
APP_MIDG2664	8	MIDG2664	ERS134328	1	0	0	0	0	1
APP_MIDG2665	8	MIDG2665	ERS134613	1	0	0	0	0	1
APP_MIDG2666	8	MIDG2666	ERS134330	1	0	0	0	0	1
APP_MIDG3200	8	MIDG3200	ERS134331	1	0	0	0	0	1
APP_MIDG3201	8	MIDG3201	ERS134708	1	0	0	0	0	1
APP_MIDG3202	8	MIDG3202	ERS134333	1	0	0	0	0	1
APP_MIDG3203	6	MIDG3203	ERS134334	0	0	0	1	1	1
APP_MIDG3204	6	MIDG3204	ERS134615	0	0	0	1	1	1
APP_MIDG3205	8	MIDG3205	ERS134336	1	0	0	0	0	1
APP_MIDG3206	6	MIDG3206	ERS134337	0	0	0	1	1	1
APP_MIDG3207	8	MIDG3207	ERS134616	1	0	0	0	0	1
APP_MIDG3208	8	MIDG3208	ERS134339	1	0	0	0	0	1
APP_MIDG3209	2	MIDG3209	ERS134340	0	0	1	0	1	1
APP_MIDG3210	8	MIDG3210	ERS134709	1	0	0	0	0	1
APP_MIDG3211	8	MIDG3211	ERS134342	1	0	0	0	0	1
APP_MIDG3212	8	MIDG3212	ERS134343	1	0	0	0	0	1
APP_MIDG3213	8	MIDG3213	ERS134618	1	0	0	0	0	1
APP_MIDG3214	8	MIDG3214	ERS134345	1	0	0	0	0	1
APP_MIDG3215	8	MIDG3215	ERS134346	1	0	0	0	0	1
APP_MIDG3216	8	MIDG3216	ERS134619	1	0	0	0	0	1
APP_MIDG3217	8	MIDG3217	ERS134348	1	0	0	0	0	1
APP_MIDG3218	8	MIDG3218	ERS134349	1	0	0	0	0	1
APP_MIDG3219	8	MIDG3219	ERS134852	1	0	0	0	0	1
APP_MIDG3220	8	MIDG3220	ERS134351	1	0	0	0	0	1
APP_MIDG3221	8	MIDG3221	ERS134352	1	0	0	0	0	1
APP_MIDG3222	8	MIDG3222	ERS134621	1	0	0	0	0	1
APP_MIDG3223	8	MIDG3223	ERS134354	1	0	0	0	0	1
APP_MIDG3224	8	MIDG3224	ERS134355	1	0	0	0	0	1
APP_MIDG3225	8	MIDG3225	ERS134622	1	0	0	0	0	1
APP_MIDG3226	8	MIDG3226	ERS134357	1	0	0	0	0	1
APP_MIDG3227	6	MIDG3227	ERS134358	0	0	0	1	1	1
APP_MIDG3228	8	MIDG3228	ERS134711	1	0	0	0	0	1
APP_MIDG3229	8	MIDG3229	ERS134360	1	0	0	0	0	1
APP_MIDG3230	8	MIDG3230	ERS134361	1	0	0	0	0	1
APP_MIDG3232	8	MIDG3232	ERS134363	1	0	0	0	0	1
APP_MIDG3233	6	MIDG3233	ERS134364	0	0	0	1	1	1
APP_MIDG3234	8	MIDG3234	ERS134625	1	0	0	0	0	1
MIDG3255_Apt_5711806	3	MIDG3255	ERS155046	0	1	0	0	1	1
MIDG3339_APP_5711792	8	MIDG3339	ERS155032	1	0	0	0	0	1
APP_MIDG3340	8	MIDG3340	ERS134366	1	0	0	0	0	1
APP_MIDG3341	8	MIDG3341	ERS134367	1	0	0	0	0	1
APP_MIDG3342	2	MIDG3342	ERS134712	0	0	1	0	1	1
APP_MIDG3344	8	MIDG3344	ERS134369	1	0	0	0	0	1
APP_MIDG3345	8	MIDG3345	ERS134370	1	0	0	0	0	1
APP_MIDG3346	8	MIDG3346	ERS134627	1	0	0	0	0	1
APP_MIDG3347	12	MIDG3347	ERS134372	0	1	0	0	1	1
APP_MIDG3348	8	MIDG3348	ERS134373	1	0	0	0	0	1
APP_MIDG3349	8	MIDG3349	ERS134628	1	0	0	0	0	1
APP_MIDG3351	8	MIDG3351	ERS134376	1	0	0	0	0	1
APP_MIDG3352	8	MIDG3352	ERS134773	1	0	0	0	0	1
APP_MIDG3354	2	MIDG3354	ERS134378	0	0	1	0	1	1
APP_MIDG3356	8	MIDG3356	ERS134379	1	0	0	0	0	1
MIDG3357_APP_5711793	8	MIDG3357	ERS155033	1	0	0	0	0	1
APP_MIDG3358	6	MIDG3358	ERS134630	0	0	0	1	1	1
APP_MIDG3360	8	MIDG3360	ERS134381	1	0	0	0	0	1
APP_MIDG3362	12	MIDG3362	ERS134382	0	1	0	0	1	1
APP_MIDG3363	8	MIDG3363	ERS134631	1	0	0	0	0	1
APP_MIDG3364	2	MIDG3364	ERS134384	0	0	1	0	1	1
APP_MIDG3366	2	MIDG3366	ERS134385	0	0	1	0	1	1
APP_MIDG3367	2	MIDG3367	ERS134714	0	0	1	0	1	1
APP_MIDG3368	8	MIDG3368	ERS134387	1	0	0	0	0	1
APP_MIDG3369	8	MIDG3369	ERS134388	1	0	0	0	0	1
APP_MIDG3370	8	MIDG3370	ERS134633	1	0	0	0	0	1
APP_MIDG3371	8	MIDG3371	ERS134390	1	0	0	0	0	1
APP_MIDG3372	8	MIDG3372	ERS134391	1	0	0	0	0	1
APP_MIDG3374	2	MIDG3374	ERS134634	0	0	0	0	1	1
APP_MIDG3376	6	MIDG3376	ERS134394	0	0	0	1	1	1
APP_MIDG3377	8	MIDG3377	ERS134715	1	0	0	0	0	1
APP_MIDG3378	8	MIDG3378	ERS134396	1	0	0	0	0	1
APP_MIDG3379	8	MIDG3379	ERS134397	1	0	0	0	0	1
APP_MIDG3380	8	MIDG3380	ERS134636	1	0	0	0	0	1
APP_MIDG3381	8	MIDG3381	ERS134399	1	0	0	0	0	1
APP_MIDG3382	8	MIDG3382	ERS134400	1	0	0	0	0	1
APP_MIDG3383	8	MIDG3383	ERS134637	1	0	0	0	0	1
APP_MIDG3384	8	MIDG3384	ERS134402	1	0	0	0	0	1
APP_MIDG3385	8	MIDG3385	ERS134403	1	0	0	0	0	1
MIDG3386_APP_5711713	8	MIDG3386	ERS154953	1	0	0	0	0	1
MIDG3388_APP_5711714	8	MIDG3388	ERS155332	1	0	0	0	0	1
MIDG3389_APP_5711715	8	MIDG3389	ERS155333	1	0	0	0	0	1
MIDG3394_APP_5711716	7	MIDG3394	ERS155334	1	0	0	0	0	1
MIDG3395_APP_5711717	8	MIDG3395	ERS155335	1	0	0	0	0	1
MIDG3396_APP_5711718	8	MIDG3396	ERS155336	1	0	0	0	0	1
MIDG3397_APP_5711719	8	MIDG3397	ERS155337	1	0	0	0	0	1
MIDG3399_APP_5711720	8	MIDG3399	ERS154960	1	0	0	0	0	1
MIDG3401_APP_5711736	8	MIDG3401	ERS154976	1	0	0	0	0	1
MIDG3402_APP_5711737	7	MIDG3402	ERS154977	1	0	0	0	0	1
MIDG3403_APP_5711738	7	MIDG3403	ERS154978	1	0	0	0	0	1
MIDG3404_APP_5711739	7	MIDG3404	ERS154979	1	0	0	0	0	1
MIDG3405_APP_5711740	8	MIDG3405	ERS154980	1	0	0	0	0	1
MIDG3406_APP_5711741	8	MIDG3406	ERS154981	1	0	0	0	0	1
MIDG3407_APP_5711742	8	MIDG3407	ERS154982	1	0	0	0	0	1
MIDG3408_APP_5711743	8	MIDG3408	ERS154983	1	0	0	0	0	1
MIDG3409_APP_5711744	8	MIDG3409	ERS154984	1	0	0	0	0	1
MIDG3410_APP_5711745	8	MIDG3410	ERS154985	1	0	0	0	0	1
MIDG3411_APP_5711746	7	MIDG3411	ERS154986	1	0	0	0	0	1
MIDG3412_APP_5711747	7	MIDG3412	ERS154987	1	0	0	0	0	1
MIDG3413_APP_5711748	7	MIDG3413	ERS154988	1	0	0	0	0	1
MIDG3414_APP_5711749	7	MIDG3414	ERS154989	1	0	0	0	0	1
MIDG3415_APP_5711750	7	MIDG3415	ERS154990	1	0	0	0	0	1
MIDG3416_APP_5711751	7	MIDG3416	ERS154991	1	0	0	0	0	1
MIDG3417_APP_5711752	12	MIDG3417	ERS154992	0	0	0	0	1	1
MIDG3418_APP_5711753	12	MIDG3418	ERS154993	0	0	0	0	1	1
MIDG3419_APP_5711754	17	MIDG3419	ERS154994	1	0	0	0	0	1
MIDG3420_APP_5711755	17	MIDG3420	ERS154995	1	0	0	0	0	1
MIDG3421_APP_5711756	17	MIDG3421	ERS154996	1	0	0	0	0	1
MIDG3422_APP_5711757	17	MIDG3422	ERS154997	1	0	0	0	0	1
MIDG3423_APP_5711758	17	MIDG3423	ERS154998	1	0	0	0	0	1
MIDG3424_APP_5711759	10	MIDG3424	ERS154999	0	0	0	1	1	0
MIDG3425_APP_5711760	2	MIDG3425	ERS155000	0	0	1	0	1	1
MIDG3426_APP_5711761	2	MIDG3426	ERS155001	0	0	1	0	1	1
MIDG3427_APP_5711762	2	MIDG3427	ERS155002	0	0	1	0	1	1
MIDG3428_APP_5711763	2	MIDG3428	ERS155003	0	0	1	0	1	1
MIDG3429_APP_5711764	2	MIDG3429	ERS155004	0	0	1	0	1	1
MIDG3431_APP_5711765	K2:O7	MIDG3431	ERS155005	1	0	0	0	0	0
MIDG3432_APP_5711766	K2:O7	MIDG3432	ERS155006	1	0	0	0	0	0
MIDG3434_APP_5711767	18	MIDG3434	ERS155007	0	0	0	0	1	1
MIDG3435_APP_5711768	18	MIDG3435	ERS155008	0	0	0	0	1	1
MIDG3440_APP_5711769	17	MIDG3440	ERS155009	1	0	0	0	0	1
MIDG3441_APP_5711770	K2:O7	MIDG3441	ERS155010	1	0	0	0	0	0
MIDG3442_APP_5711771	7	MIDG3442	ERS155011	1	0	0	0	0	1
MIDG3443_APP_5711772	8	MIDG3443	ERS155388	1	0	0	0	0	1
MIDG3444_APP_5711773	8	MIDG3444	ERS155389	1	0	0	0	0	1
MIDG3445_APP_5711774	8	MIDG3445	ERS155390	1	0	0	0	0	1
MIDG3446_APP_5711775	2	MIDG3446	ERS155391	0	0	1	0	1	1
MIDG3447_APP_5711776	8	MIDG3447	ERS155392	1	0	0	0	0	1
MIDG3448_APP_5711777	7	MIDG3448	ERS155393	1	0	0	0	0	1
MIDG3449_APP_5711778	7	MIDG3449	ERS155394	1	0	0	0	0	1
MIDG3450_APP_5711779	8	MIDG3450	ERS155019	1	0	0	0	0	1
MIDG3453_APP_5711795	8	MIDG3453	ERS155035	1	0	0	0	0	1
MIDG3454_APP_5711796	1	MIDG3454	ERS155036	1	0	0	0	1	1
MIDG3456_APP_5711797	5	MIDG3456	ERS155037	0	1	0	0	1	0
MIDG3457_APP_5711798	11	MIDG3457	ERS155038	1	0	0	0	1	1
MIDG3458_APP_5711799	8	MIDG3458	ERS155039	1	0	0	0	0	1
MIDG3459_APP_5711800	1	MIDG3459	ERS155040	1	0	0	0	1	1
MIDG3463_APP_5711801	5	MIDG3463	ERS155041	0	1	0	0	1	0
MIDG3464_APP_5711802	5	MIDG3464	ERS155042	0	1	0	0	1	0
MIDG3465_APP_5711803	5	MIDG3465	ERS155043	0	1	0	0	1	0
MIDG3468_APP_5711807	8	MIDG3468	ERS155047	1	0	0	0	0	1
MIDG3469_APP_5711808	8	MIDG3469	ERS155048	1	0	0	0	0	1
GCF_001460855.1_MIDG2331_genomic	8	NCTC11383	ERS950469	1	0	0	0	0	1
GCF_000015885.1_ASM1588v1_genomic	5	L20	CP000569	0	1	0	0	1	0
GCF_000016685.1_ASM1668v1_genomic	3	JL03	CP000687	0	1	0	0	1	1
GCF_000020405.1_ASM2040v1_genomic	7	AP76	CP001091	1	0	0	0	0	1
GCF_000167095.1_ASM16709v1_genomic	5	4074_1	CP030753	0	1	0	0	1	0
GCF_000178495.2_ASM17849v2_genomic	1	4074_2	CP029003	1	0	0	0	1	1
GCF_000178515.1_ASM17851v1_genomic	2	S1536	ADOE00000000	0	0	1	0	1	1
GCF_000178535.1_ASM17853v1_genomic	4	M62		0	1	0	0	0	1
GCF_000178555.1_ASM17855v1_genomic	6	Femo_1	ADOG00000000	0	0	0	1	0	1
GCF_000178575.1_ASM17857v1_genomic	9	CVJ13261	ADOI00000000	1	0	0	0	0	1
GCF_000178595.1_ASM17859v1_genomic	10	D13039	ADOJ00000000	0	1	0	0	1	0
GCF_000178615.1_ASM17861v1_genomic	11	56153	ADOK00000000	1	0	0	0	1	1
GCF_000178635.1_ASM17863v1_genomic	12	1096	ADOL00000000	0	0	0	0	1	1
GCF_000178655.1_ASM17865v1_genomic	7	N273		1	0	0	0	0	1
GCF_000179275.1_ASM17927v1_genomic	2	4226		0	0	1	0	1	1
GCF_000179295.1_ASM17929v1_genomic	6	Femo_2	ADXO01000000	0	0	0	1	0	1
GCF_000295915.1_ASM29591v1_genomic	7	S8		1	0	0	0	0	1
GCF_000817445.1_ASM81744v1_genomic	8	1022		1	0	0	0	0	1
GCF_000817465.1_ASM81746v1_genomic	8	460		1	0	0	0	0	1
GCF_000817485.1_ASM81748v1_genomic	8	518		1	0	0	0	0	1
GCF_000817515.1_ASM81751v1_genomic	8	780		1	0	0	0	0	1
GCF_000817525.1_ASM81752v1_genomic	8	5651		1	0	0	0	0	1
GCF_000817535.1_ASM81753v1_genomic	8	597		1	0	0	0	0	1
GCF_003290385.1_ASM329038v1_genomic	1	S4074		1	0	0	0	1	1
GCF_003431405.1_ASM343140v1_genomic	1	KL_16	CP022715	1	0	0	0	1	1
GCF_900444975.1_42650_D01_genomic	6	NCTC11407 (Femo)		0	0	0	1	1	1
GCF_900475195.1_42650_C01_genomic	4	NCTC11384 (M62)	LS483358	0	1	0	0	0	1
GCF_900638445.1_57675_E01_genomic	2	NCTC10976 (HK 361)		0	0	1	0	1	1
				150	17	20	17	61	195	TOTAL

### Sheet: Sheet2
Accession number	Strain name/MIDG ID
ERS155021	405C
ERS155023	405Ch
ERS155025	405D
ERS155022	405H
ERS155024	405S
ERS155020	405U
ERS134283	HS143
ERS154963	MIDG2145
ERS154964	MIDG2154
ERS154965	MIDG2162
ERS154966	MIDG2175
ERS134606	MIDG2249
ERS134309	MIDG2250
ERS134310	MIDG2356
ERS154967	MIDG2362
ERS155030	MIDG2382
ERS154969	MIDG2419
ERS154970	MIDG2420
ERS154971	MIDG2425
ERS154972	MIDG2426
ERS154973	MIDG2427
ERS155031	MIDG2434
ERS134273	MIDG2438
ERS134607	MIDG2465
ERS154974	MIDG2472
ERS134312	MIDG2537
ERS134274	MIDG2567
ERS134313	MIDG2615
ERS134706	MIDG2620
ERS134315	MIDG2648
ERS134316	MIDG2650
ERS134609	MIDG2651
ERS134318	MIDG2652
ERS134319	MIDG2653
ERS154975	MIDG2654
ERS134610	MIDG2656
ERS134321	MIDG2657
ERS134322	MIDG2658
ERS134771	MIDG2659
ERS134324	MIDG2660
ERS134325	MIDG2661
ERS134612	MIDG2662
ERS134327	MIDG2663
ERS134328	MIDG2664
ERS134613	MIDG2665
ERS134330	MIDG2666
ERS134331	MIDG3200
ERS134708	MIDG3201
ERS134333	MIDG3202
ERS134334	MIDG3203
ERS134615	MIDG3204
ERS134336	MIDG3205
ERS134337	MIDG3206
ERS134616	MIDG3207
ERS134339	MIDG3208
ERS134340	MIDG3209
ERS134709	MIDG3210
ERS134342	MIDG3211
ERS134343	MIDG3212
ERS134618	MIDG3213
ERS134345	MIDG3214
ERS134346	MIDG3215
ERS134619	MIDG3216
ERS134348	MIDG3217
ERS134349	MIDG3218
ERS134852	MIDG3219
ERS134351	MIDG3220
ERS134352	MIDG3221
ERS134621	MIDG3222
ERS134354	MIDG3223
ERS134355	MIDG3224
ERS134622	MIDG3225
ERS134357	MIDG3226
ERS134358	MIDG3227
ERS134711	MIDG3228
ERS134360	MIDG3229
ERS134361	MIDG3230
ERS134363	MIDG3232
ERS134364	MIDG3233
ERS134625	MIDG3234
ERS155046	MIDG3255
ERS155032	MIDG3339
ERS134366	MIDG3340
ERS134367	MIDG3341
ERS134712	MIDG3342
ERS134369	MIDG3344
ERS134370	MIDG3345
ERS134627	MIDG3346
ERS134372	MIDG3347
ERS134373	MIDG3348
ERS134628	MIDG3349
ERS134376	MIDG3351
ERS134773	MIDG3352
ERS134378	MIDG3354
ERS134379	MIDG3356
ERS155033	MIDG3357
ERS134630	MIDG3358
ERS134381	MIDG3360
ERS134382	MIDG3362
ERS134631	MIDG3363
ERS134384	MIDG3364
ERS134385	MIDG3366
ERS134714	MIDG3367
ERS134387	MIDG3368
ERS134388	MIDG3369
ERS134633	MIDG3370
ERS134390	MIDG3371
ERS134391	MIDG3372
ERS134634	MIDG3374
ERS134394	MIDG3376
ERS134715	MIDG3377
ERS134396	MIDG3378
ERS134397	MIDG3379
ERS134636	MIDG3380
ERS134399	MIDG3381
ERS134400	MIDG3382
ERS134637	MIDG3383
ERS134402	MIDG3384
ERS134403	MIDG3385
ERS154953	MIDG3386
ERS155332	MIDG3388
ERS155333	MIDG3389
ERS155334	MIDG3394
ERS155335	MIDG3395
ERS155336	MIDG3396
ERS155337	MIDG3397
ERS154960	MIDG3399
ERS154976	MIDG3401
ERS154977	MIDG3402
ERS154978	MIDG3403
ERS154979	MIDG3404
ERS154980	MIDG3405
ERS154981	MIDG3406
ERS154982	MIDG3407
ERS154983	MIDG3408
ERS154984	MIDG3409
ERS154985	MIDG3410
ERS154986	MIDG3411
ERS154987	MIDG3412
ERS154988	MIDG3413
ERS154989	MIDG3414
ERS154990	MIDG3415
ERS154991	MIDG3416
ERS154992	MIDG3417
ERS154993	MIDG3418
ERS154994	MIDG3419
ERS154995	MIDG3420
ERS154996	MIDG3421
ERS154997	MIDG3422
ERS154998	MIDG3423
ERS154999	MIDG3424
ERS155000	MIDG3425
ERS155001	MIDG3426
ERS155002	MIDG3427
ERS155003	MIDG3428
ERS155004	MIDG3429
ERS155005	MIDG3431
ERS155006	MIDG3432
ERS155007	MIDG3434
ERS155008	MIDG3435
ERS155009	MIDG3440
ERS155010	MIDG3441
ERS155011	MIDG3442
ERS155388	MIDG3443
ERS155389	MIDG3444
ERS155390	MIDG3445
ERS155391	MIDG3446
ERS155392	MIDG3447
ERS155393	MIDG3448
ERS155394	MIDG3449
ERS155019	MIDG3450
ERS155035	MIDG3453
ERS155036	MIDG3454
ERS155037	MIDG3456
ERS155038	MIDG3457
ERS155039	MIDG3458
ERS155040	MIDG3459
ERS155041	MIDG3463
ERS155042	MIDG3464
ERS155043	MIDG3465
ERS155047	MIDG3468
ERS155048	MIDG3469
