## Supplementary Table S2 for "*Actinobacillus pleuropneumoniae* encodes multiple phase-variable DNA methyltransferases that comprise distinct phasevarions"

### Sheet: Sheet1
		No	Sample	State	Year	Serovar	modP				modQ		Strains	Serovar	Country of Origin	Allele
							modP1	modP2	modP3	modP4			Shope 4074	1	Argentina	modP1 and modQ
		1	HS 4535	VIC	2016	1	+	-	-	-	+		S1536	2	Switzerland	modP3 and modQ
		2	HS 2099	Indonesia	2004	1	+	-	-	-	+		1421	3	Switzerland	modP2 and modQ
		3	HS 2097	Indonesia	2004	1	+	-	-	-	+		M62	4	USA	modP2 and modQ
		4	HS 2119	Indonesia	2004	1	+	-	-	-	+		K17	5	USA	modP2 and modQ
		5	HS 2120	Indonesia	2004	1	+	-	-	-	+		Femø	6	Denmark	modP4 and modQ
		6	HS 2089	Indonesia	2004	1	+	-	-	-	+		WF83	7	Canada	modP1 and modQ
		7	HS 2946	QLD	2007	1	+	-	-	-	+		405	8	Canada	modP1
		8	HS 1766	WA	2002	1	+	-	-	-	+		CVJ 13261	9	Netherlands	modP1 and modQ
		9	HS 1765	WA	2002	1	+	-	-	-	+		22009	10	UK	modP2 and modQ
		10	HS 1725	WA	2002	1	+	-	-	-	+		56153	11	Netherlands	modP1 and modQ
		11	HS 3610	WA	2012	1	+	-	-	-	+		1096	12	Denmark	No modP and modQ
		12	HS 1726	WA	2002	1	+	-	-	-	+		N273	13	Hungary	modP1 and modQ
		13	HS 1727	WA	2002	1	+	-	-	-	+		3906	14	Denmark	modP3 and modQ
		14	HS 1771	QLD	2002	1	+	-	-	-	+		HS143	15	Australia	modP1 and modQ
		15	HS 1768	WA	2002	1	+	-	-	-	+
		16	HS 3617	SA	2012	1	+	-	-	-	+
		17	HS 1770	WA	2002	1	+	-	-	-	+
		18	HS 1769	WA	2002	1	+	-	-	-	+
		19	HS 1728	WA	2002	1	+	-	-	-	+
		20	HS 3444	WA	2011	1	+	-	-	-	+
		21	HS 4729	QLD	2018	1	+	-	-	-	+
		22	HS 4788	SA	2019	1	+	-	-	-	+
		23	HS 4781	SA	2019	1	+	-	-	-	+
		24	HS 4716	VIC	2018	1	+	-	-	-	+
		25	HS 4505	QLD	2015	1	+	-	-	-	+
		26	HS 4493	WA	2015	1	+	-	-	-	+
		27	HS 1723	WA	2002	1	+	-	-	-	+
		28	HS 4508	QLD	2015	1	+	-	-	-	+
		29	HS 4506	QLD	2015	1	+	-	-	-	+
		30	HS 4507	QLD	2015	1	+	-	-	-	+
		31	HS 4504	QLD	2015	1	+	-	-	-	+
		32	HS 4444	?	2015	1	+	-	-	-	+
		33	HS 1819	QLD	2003	1	+	-	-	-	+
		34	HS 3594	?	2012	1	+	-	-	-	+
		35	HS 2116	Indonesia	2004	1	+	-	-	-	+
		36	HS 3533	QLD	2012	5	-	+	-	-	+
		37	HS 3309	VIC	2010	5	-	+	-	-	+
		38	HS 3532	VIC	2012	5	-	+	-	-	+
		39	HS 3534	VIC	2012	5	-	+	-	-	+
		40	HS 3271	VIC	2010	5	-	+	-	-	+
		41	HS 3226	Victoria	2009	5	-	+	-	-	+
		42	HS 3274	Victoria	2010	5	-	+	-	-	+
		43	HS 2922	5371	2007	5	-	+	-	-	+
		44	HS 3123	Victoria	2008	5	-	+	-	-	+
		45	HS 3702	WA	2013	5	-	+	-	-	+
		46	HS 2042	VIC	2004	5	-	+	-	-	+
		47	HS 1850	QLD	2003	5	-	+	-	-	+
		48	HS 2153	SA	2005	5	-	+	-	-	+
		49	HS 1648	VIC	2002	5	-	+	-	-	+
		50	HS 1745	VIC	2002	5	-	+	-	-	+
		51	HS 1742	VIC	2002	5	-	+	-	-	+
		52	HS 1715	VIC	2002	5	-	+	-	-	+
		53	HS 2017	VIC	2004	5	-	+	-	-	+
		54	HS 3412	QLD	2011	5	-	+	-	-	+
		55	HS 3425	VIC	2011	5	-	+	-	-	+
		56	HS 4577	VIC	2015	5	-	+	-	-	+
		57	HS 4544	QLD	2016	5	-	+	-	-	+
		58	HS 4563	VIC	2016	5	-	+	-	-	+
		59	HS 4578	VIC	2015	5	-	+	-	-	+
		60	HS 4655	QLD	2017	5	-	+	-	-	+
		61	HS 4654	QLD	2017	5	-	+	-	-	+
		62	HS 4545	QLD	2016	5	-	+	-	-	+
		63	HS 4537	QLD	2016	5	-	+	-	-	+
		64	HS 4576	VIC	2015	5	-	+	-	-	+
		65	HS 4576	VIC	2015	5	-	+	-	-	+
		66	HS 3161	VIC	2009	5	-	+	-	-	+
		67	HS 3498	VIC	2011	5	-	+	-	-	+
		68	HS 3491	?	2011	5	-	+	-	-	+
		69	HS 3299	VIC	2010	7	+	-	-	-	-
		70	HS 3363	QLD	2010	7	+	-	-	-	-
		71	HS 3293	VIC	2010	7	+	-	-	-	-
		72	HS 3357	VIC	2010	7	+	-	-	-	-
		73	HS 3227	UQ	2009	7	+	-	-	-	-
		74	HS 3156	QLD	2009	7	+	-	-	-	+
		75	HS 3155	QLD	2009	7	+	-	-	-	-
		76	HS 3157	QLD	2009	7	+	-	-	-	-
		77	HS 3302	VIC	2010	7	+	-	-	-	-
		78	HS 3004	QLD	2008	7	+	-	-	-	-
		77	HS 2027	VIC	2004	7	+	-	-	-	-
		79	HS 1861	QLD	2003	7	+	-	-	-	-
		80	HS 2196	VIC	2005	7	+	-	-	-	-
		81	HS 2221	SA	2005	7	+	-	-	-	-
		82	HS 3569	VIC	2012	7	+	-	-	-	-
		83	HS 3691	VIC	2012	7	+	-	-	-	-
		84	HS 3357	?	2010	7	+	-	-	-	-
		85	HS 3670	SA	2012	7	+	-	-	-	-
		86	HS 3604	QLD	2012	7	+	-	-	-	-
		87	HS 1781	VIC	2002	7	+	-	-	-	-
		88	HS 3545	VIC	2012	7	+	-	-	-	-
		89	HS 3584	VIC	2012	7	+	-	-	-	-
		90	HS 3708	QLD	2013	7	+	-	-	-	-
		91	HS 3198	QLD	2009	7	+	-	-	-	-
		92	HS 3162	VIC	2009	7	+	-	-	-	-
		93	HS 3614	QLD	2012	7	+	-	-	-	-
		94	HS 1776	QLD	2002	7	+	-	-	-	-
		95	HS 1731	VIC	2002	7	+	-	-	-	-
		96	HS 2092	VIC	2004	7	+	-	-	-	-
		97	HS 3655	VIC	2012	7	+	-	-	-	-
		98	HS 3659	VIC	2012	7	+	-	-	-	-
		99	HS 3455	VIC	2011	7	+	-	-	-	-
		100	HS 3497	VIC	2011	7	+	-	-	-	-
		101	HS 3419	QLD	2011	7	+	-	-	-	-
		102	HS 3495	VIC	2011	7	+	-	-	-	-
		103	HS 4700	VIC	2018	7	+	-	-	-	-
		104	HS 4803	QLD	2019	7	+	-	-	-	-
		105	HS 4715	VIC	2018	7	+	-	-	-	-
		106	HS 4701	QLD	2018	7	+	-	-	-	-
		107	HS 4555	VIC	2016	7	+	-	-	-	-
		108	HS 4582	NSW	2015	7	+	-	-	-	-
		109	HS 4676	QLD	2017	7	+	-	-	-	-
		110	HS 4671	QLD	2017	7	+	-	-	-	-
		111	HS 4670	QLD	2017	7	+	-	-	-	-
		112	HS 4663	SA	2017	7	+	-	-	-	-
		113	HS 4650	QLD	2017	7	+	-	-	-	-
		114	HS 4556	VIC	2016	7	+	-	-	-	-
		115	HS 4628	VIC	2016	7	+	-	-	-	-
		116	HS 4511	VIC	2015	7	+	-	-	-	-
		117	HS 4575	VIC	2016	7	+	-	-	-	-
		118	HS 4546	VIC	2016	7	+	-	-	-	-
		119	HS 4561	VIC	2016	7	+	-	-	-	+
		120	HS 4594	VIC	2015	7	+	-	-	-	-
		121	HS 4593	VIC	2015	7	+	-	-	-	-
		122	HS 4498	VIC	2015	7	+	-	-	-	-
		123	HS 4570	VIC	2015	7	+	-	-	-	-
		124	HS 4595	VIC	2015	7	+	-	-	-	-
		125	HS 4497	VIC	2015	7	+	-	-	-	-
		126	HS 4596	NSW	2016	7	+	-	-	-	-
		127	HS 4524	NSW	2015	7	+	-	-	-	-
		128	HS 4525	QLD	2015	7	+	-	-	-	-
		129	HS 4523	NSW	2015	7	+	-	-	-	-
		130	HS 4526	Tasmania	2015	7	+	-	-	-	-
		131	HS 4621	QLD	2016	7	+	-	-	-	-
		132	HS 4465	QLD	2015	7	+	-	-	-	-
		134	HS 4466	QLD	2015	7	+	-	-	-	-
		135	HS 4597	QLD	2015	7	+	-	-	-	-
		136	HS 4592	VIC	2015	7	+	-	-	-	-
		137	HS 4512	VIC	2015	7	+	-	-	-	-
		138	HS 2195	VIC	2005	7	+	-	-	-	-
		139	HS 2192	SA	2005	7	+	-	-	-	-
		140	HS 3669	QLD	2012	15	+	-	-	-	+
		141	HS 3525	VIC	2011	15	+	-	-	-	+
		142	HS 3369	VIC	2010	15	+	-	-	-	+
		143	HS 3476	NSW	2011	15	+	-	-	-	+
		144	HS 3530	QLD	2011	15	+	-	-	-	+
		145	HS 3158	VIC	2009	15	+	-	-	-	+
		146	HS 3192	VIC	2009	15	+	-	-	-	+
		147	HS 3507	VIC	2011	15	+	-	-	-	+
		148	HS 3375	QLD	2010	15	+	-	-	-	+
		149	HS 3120	VIC	2008	15	+	-	-	-	+
		150	HS 2113	QLD	2004	15	+	-	-	-	+
		151	HS 2077	VIC	2004	15	+	-	-	-	+
		152	HS 2173	VIC	2005	15	+	-	-	-	+
		153	HS 2171	VIC	2005	15	+	-	-	-	+
		154	HS 2170	VIC	2005	15	+	-	-	-	+
		155	HS 2172	VIC	2005	15	+	-	-	-	+
		156	HS 1743	VIC	2002	15	+	-	-	-	+
		157	HS 1744	Tasmania	2002	15	+	-	-	-	+
		158	HS 2235	VIC	2005	15	+	-	-	-	+
		159	HS 1980	SA	2004	15	+	-	-	-	+
		160	HS 1644	VIC	2002	15	+	-	-	-	+
		161	HS 1987	VIC	2004	15	+	-	-	-	+
		162	HS 3443	VIC	2011	15	+	-	-	-	+
		163	HS 3505	VIC	2011	15	+	-	-	-	+
		164	HS 3654	NSW	2012	15	+	-	-	-	+
		165	HS 3501	VIC	2011	15	+	-	-	-	+
		166	HS 3647	QLD	2012	15	+	-	-	-	+
		167	HS 4734	VIC	2018	15	+	-	-	-	+
		168	HS 4709	VIC	2018	15	+	-	-	-	+
		169	HS 4724	NSW	2018	15	+	-	-	-	+
		170	HS 4789	SA	2019	15	+	-	-	-	+
		171	HS 4720	NSW	2018	15	+	-	-	-	+
		172	HS 4735	NSW	2019	15	+	-	-	-	+
		173	HS 4725	NSW	2018	15	+	-	-	-	+
		174	HS 4710	VIC	2018	15	+	-	-	-	+
		175	HS 4673	VIC	2017	15	+	-	-	-	+
		176	HS 4539	SA	2016	15	+	-	-	-	+
		177	HS 4538	SA	2016	15	+	-	-	-	+
		178	HS 4581	QLD	2015	15	+	-	-	-	+
		179	HS 4566	VIC	2016	15	+	-	-	-	+
		180	HS 4580	QLD	2015	15	+	-	-	-	+
		181	HS 4543	VIC	2016	15	+	-	-	-	+
		182	HS 4579	QLD	2015	15	+	-	-	-	+
		183	HS 4678	VIC	2017	15	+	-	-	-	+
		184	HS 4657	QLD	2017	15	+	-	-	-	+
		185	HS 4658	QLD	2017	15	+	-	-	-	+
		186	HS 4677	VIC	2017	15	+	-	-	-	+
		187	HS 4679	VIC	2017	15	+	-	-	-	+
		188	HS 4672	VIC	2017	15	+	-	-	-	+
		189	HS 4656	VIC	2017	15	+	-	-	-	+
		190	HS 4565	VIC	2016	15	+	-	-	-	+
		191	HS 4600	VIC	2016	15	+	-	-	-	+
		192	HS 4495	NSW	2015	15	+	-	-	-	+
		193	HS 4496	NSW	2015	15	+	-	-	-	+
		194	HS 4601	VIC	2016	15	+	-	-	-	+
		195	HS 4473	WA	2015	15	+	-	-	-	+
		196	HS 4534	VIC	2016	15	+	-	-	-	+
		197	HS 4462	NSW	2015	15	+	-	-	-	+
		198	HS 4623	VIC	2016	15	+	-	-	-	+
		199	HS 4606	NSW	2016	15	+	-	-	-	+
		200	HS 4624	VIC	2016	15	+	-	-	-	+
		201	HS 3276	VIC	2010	15	+	-	-	-	+
		202	HS 3667	QLD	2012	15	+	-	-	-	+
		203	HS 3159	QLD	2009	15	+	-	-	-	+
		204	HS 2968	VIC	2007	15	+	-	-	-	+
		205	HS 3451	WA	2011	15	+	-	-	-	+
		206	HS 3160	VIC	2009	15	+	-	-	-	+
		207	HS 2982	NSW	2007	15	+	-	-	-	+
		208	HS 2981	NSW	2007	15	+	-	-	-	+
		209	HS 4472	QLD	2015	15	+	-	-	-	+
		210	HS 2967	VIC	2008	15	+	-	-	-	+
		211	HS 2038	VIC	2004	15	+	-	-	-	+
		212	HS 2980	NSW	2007	15	+	-	-	-	+
		213	HS 77	NSW		15	+	-	-	-	+
		214	HS 1983	VIC	2004	15	+	-	-	-	+
		215	HS 1984	VIC	2004	15	+	-	-	-	+
		216	HS 3732	QLD	2013	15	+	-	-	-	+
		217	HS 3742	QLD	2013	15	+	-	-	-	+
		218	HS 2608	VIC	?	12	-	-	-	-	+
		219	HS 3572	VIC	2012	12	-	-	-	-	+
		220	HS 3553	QLD	2012	12	-	-	+	-	+
		221	HS 3665	VIC	2012	12	-	-	-	-	+
		222	HS 3461	QLD	2011	12	-	-	+	-	+
		223	HS 3714	QLD	2013	12	-	-	+	-	+
		224	HS 4532	VIC	2016	12	-	-	-	-	+
		225	HS 2112	NSW	2004	12	-	-	+	-	+
		226	HS 4531	VIC	2016	12	-	-	-	-	+
		227	HS 3067	VIC	2008	12	-	-	-	-	+
		228	HS 2191	VIC	2005	12	-	-	-	-	+
		229	HS 1413	VIC	2000	12	-	+	-	-	+
		230	HS 4532	VIC	2016	12	-	-	-	-	+
		231	HS 2072	Indonesia	2004	8	+	-	-	-	-
		232	HS 4625	QLD	2016	8	+	-	-	-	+
		233	HS 4626	QLD	2016	8	+	-	-	-	+
		234	HS 1383	Indonesia	2005	8	+	-	-	-	-
		235	HS 2073	Indonesia	2014	8	+	-	-	-	-
		236	HS 2075	Indonesia	2014	8	+	-	-	-	-
		237	HS 2074	Indonesia	2014	8	+	-	-	-	-
		238	HS 2072	Indonesia	2014	8	+	-	-	-	+
		239	HS 1172	SA	2007	8	+	-	-	-	-
		240	HS 4542	NSW	2016	8	+	-	-	-	+
		241	HS 2041	QLD	2004	8	+	-	-	-	-
		242	HS 2062	QLD	2004	8	+	-	-	-	-
		243	HS 4651	SA	2017	?	-	-	+	-	+
		244	HS 4652	SA	2017	?	-	-	+	-	+
		245	HS 2047	QLD	2004	8	+	-	-	-	-
		246	HS 3663	SA	2012	?	+	-	-	-	+
		247	HS 588	WA	?	2	-	-	+	-	+
		248	HS 984	QLD	?	2	-	-	+	-	+
		249	HS 17	QLD	?	9	+	-	-	-	-
		250	HS 887	SA	?	3	-	+	-	-	+
