## Supplementary Table S3 for "*Actinobacillus pleuropneumoniae* encodes multiple phase-variable DNA methyltransferases that comprise distinct phasevarions"

### Sheet: Sheet1
Primer	5′-3′	Ref
Mod-TRD-P1-F	GAT AGT CCA TAA TCC AAG AGG AC	This study
Mod-TRD-P1-R	GCG TCT TCA ACA CCT AAA AC	This study
Mod-TRD-P2-F	CGG CTT GCT AAT TCA TTC TG	This study
Mod-TRD-P2-R	GCT GAA TTT GGT GAA GGA G	This study
Mod-TRD-P3-F	CAG GCA GTC TGA AAT GTA CTC	This study
Mod-TRD-P3-R	CCG TAT AAC ACA GGG GAA GAT G	This study
Mod-TRD-P4-F	CCT CCC GAT CAA TAG CTA CC	This study
Mod-TRD-P4-R	GGC AGC TTG ATC GAT TTA GAT AAG	This study
Mod-TRD-Q-F	GCA TTC TCA ACA GCA AGG G	This study
Mod-TRD-Q-R	GCATGAGCAGTGGAACC	This study
App-ModP-F-FAM	FAM-CAAGGATTTTTATTTATAAGCGGTGC	This study
App-ModP-R	GCGATAAATACCGAAATCTAAATCC	This study
App-ModQ-F-Yakyel	Yakyel-CGCTTACTCTTTGTTTAAAATGATAAG	This study
App-ModQ-R	GCTTTTAATTGAAAAAGTTGTTGATCTTTAAG	This study
RT-AP76-5′_1-F	CTC CTG AGA TAC AAA GTA GAG C	This study
RT-AP76-3′_1-R	GTC TGA TGA AAC ATC AAT TTT TCC	This study
RT-AP76-5′_2-F	GAT GTT TTA ATC CCA CTC CCC	This study
RT-AP76-3′_2-R	CGT TTT CAG CCA AGG AAT TG	This study
RT-JL03-5′_3-F	GGA ACC ATA GGT GTA GTA AGA G	This study
RT-JL03-3′_3-R	CCT ATT CCT ATA CAC AAC TCT CG	This study
16S F	GGCGGCAGGCTTAACACATG	This study
16S R	GGC TCA TCT TAT GGC AGG TGG C	This study
ModP-oE-F	AGTCAG CATATG CAT GCA CAA CTT ATC ACT AAA TTG CAA G	This study
ModP-oE-R	AGTCAG GGATCC TCA TTC AAA CAT TCG TTG TAA AAA CTC TG	This study
ModQ-oE-F	AGTCAG CATATG AGC CTT GCC AAC TTT TCG CTT AAA G	This study
ModQ-oE-R	AGTCAG GGATCC TTA AAT CAC AAA AAA TGC AAT ATT CGC ATC TTT C	This study
App-AR-long	CTGCGTAAGGAATAGCGTAGG	This study
App-BR-long	GCTTTCAATACTTCAAGATTTTCTCC	This study
ModP-TRD-remove-F	GGCGAGTATTTTGATACGGTGCTAAAAC	This study
ModP-TRD-remove-R	GCCTGTTTTATCGTCCAAATGCTCAATTTC	This study
ModP-no TRD-check-F	CAGGTTGTCATTATCTGATTACGCTT	This study
ModP-no TRD-check-R	GCGAAATGCTCCGTATTGAGC	This study
ModQ-TRD-remove-F	GATAATGAAGATCAAAAAGAAGCCGTTGAATTTTG	This study
ModQ-TRD-remove-R	GTCGTTATAAACGAAGTCATTTCCCGTG	This study
ModQ- no TRD-check-F	GCTTACACCTTGTGTAGAAGAG	This study
ModQ- no TRD-check-R	CGTTATCGATAAACATTTCTAATTGTTC	This study
APP_T1_For-FAM	FAM-CCA CAA GAT CCA ACT GAT GAA CC	This study
App_T1_Rev	GAT TGG TTT TAT AGC CGA TTG ATA AG	This study
Cm_USS_For	CGCACAAGCGGTGTTACCCTTATTATCAAGATAAGAAAG	This study
Cm_USS_Rev	GTACAAGCGGTTTCAACTAACGGGGCAGGTTAG	This study
Cm-F-Check	GGAGGCTTACTTGTCTGCTTTCTTC	This study
Cm-R-Check	CCGCTATCTTTACAGGTACATCATTC	This study
T7-F	TAATACGACTCACTATAGGGGAA	Studier, F. W., & Moffatt, B. A. (1986). J. Mol. Biol, 189, 113-130.
M13-F	GTAAAACGACGGCCAGT	Norrander, J., Kempe, T., & Messing, J. (1983). Gene, 26, 101-106.
M13-R	CAGGAAACAGCTATGAC
